# Quantized multi-task learning for context-specific representations of gene network dynamics

**DOI:** 10.1101/2024.08.16.608180

**Authors:** Han Chen, Madhavan S. Venkatesh, Javier Gómez Ortega, Siddharth V. Mahesh, Tarak N. Nandi, Ravi K. Madduri, Karin Pelka, Christina V. Theodoris

## Abstract

While often represented as static entities, gene networks are highly context-dependent. Here, we developed a multi-task learning strategy to yield context-specific representations of gene network dynamics. We assembled a corpus comprising ∼103 million human single-cell transcriptomes from a broad range of tissues and diseases and performed a two stage pretraining, first with non-malignant cells to generate a foundational model and then with continual learning on cancer cells to tune the model to the cancer domain. We performed multi-task learning with the foundational model to learn context-specific representations of a broad range of cell types, tissues, developmental stages, and diseases. We then leveraged the cancer-tuned model to jointly learn cell states and predict tumor-restricting factors within the colorectal tumor microenvironment. Model quantization allowed resource-efficient fine-tuning and inference while preserving biological knowledge. Overall, multi-task learning enables context-specific disease modeling that can yield contextual predictions of candidate therapeutic targets for human disease.

---

Mapping gene regulatory networks in development and disease enables the discovery of key network regulators and network-correcting therapies that restore disease-dependent networks back to the normal state^1,2^. However, mapping the gene network architecture using traditional methods requires large amounts of transcriptomic data to learn the connections between genes, impeding discoveries in settings with limited data, including rare diseases and diseases affecting clinically inaccessible tissues. Yet, advances in sequencing technologies have driven a rapid expansion in the amount of single-cell transcriptomic data available from tissues more broadly. Standard approaches using task-specific data to train a computational model to make predictions in that particular task require retraining from scratch with new task-specific data for each new task, therefore not fully taking advantage of this broader available data. On the other hand, the machine learning approach of transfer learning leverages large-scale general datasets to pretrain models to gain foundational knowledge that can then be transferred to a vast array of downstream tasks, enabling predictions with little or no task-specific training data^3-5^.

We previously developed a transfer learning strategy for network biology, pretraining a foundational deep learning model, Geneformer, on ∼30 million single-cell transcriptomes to gain a fundamental understanding of network dynamics^6^. We demonstrated that this approach was able to drive biological insights that were experimentally verified with functional assays in cells. For example, Geneformer discovered a novel transcription factor in cardiomyocytes with zero-shot learning and predicted candidate therapeutic targets for cardiomyopathy that improved contractility in an induced pluripotent stem cell (iPSC) model of the disease^6^.

Overall, there has been a recent growth in the adoption of transfer learning for network biology, and multiple foundation models have been pretrained using large-scale single-cell -omics data to enable predictions in a diverse array of downstream tasks^6-12^. Many of these foundation models, like Geneformer, employ a transformer^3^ architecture, which yields context-aware embeddings and predictions. Context-aware approaches are critical for modeling gene regulatory networks, which are highly dependent on cell type, tissue, disease state, and developmental and aging contexts. However, standard single-task fine-tuning, such as learning cell types within normal tissues, or learning disease states within a single cell type, limits the biological dimensions from which the model can learn in a unified manner and may unintentionally collapse biologically meaningful variation within the embedding space.

Here, we developed a multi-task learning strategy to yield context-specific representations of gene network dynamics across cell types, tissues, diseases, and developmental stages. We assembled a large-scale pretraining corpus, Genecorpus-103M, comprising ∼103 million human single-cell transcriptomes from a diverse range of tissues and disease states from publicly available data. We performed an initial self-supervised pretraining with ∼95 million cells excluding cells with high mutational burdens (e.g. malignant cells and immortalized cell lines) and using an expanded input size of 4096 to model a larger context of genes per cell. Pretraining with the larger, more diverse corpus, increased model parameters, and expanded input size boosted zero-shot predictions in a diverse set of downstream tasks. We then performed multi-task fine-tuning to jointly learn cell types, tissues, disease states, and developmental stages, yielding context-specific representations of gene network dynamics across these biological dimensions. Because the initial pretraining excluded malignant cells, we designed a strategy for domain-specific continual learning to tune the model with ∼14 million cells from a broad range of cancer studies. We then leveraged this cancer-tuned model to jointly learn cell states within the tumor microenvironment and predict factors that would shift cells to a tumor-restricting or immune-activating state using in silico treatment analysis. Furthermore, we demonstrated that model quantization allows resource-efficient finetuning and inference while preserving biological knowledge. Overall, multi-task learning represents an effective method for jointly learning multiple biologically informative features to yield context-specific representations of gene network dynamics and predict context-specific therapeutic targets for diseases with multicellular pathology.
