## Extended Data Table 2 for "Quantized multi-task learning for context-specific representations of gene network dynamics"

### Sheet: dictionary
cross-tissue_atlas_cell_type_labels	viable_cellxgene_label	viable_cellxgene_label	viable_cellxgene_label	viable_cellxgene_label	viable_cellxgene_label	viable_cellxgene_label	viable_cellxgene_label	viable_cellxgene_label	viable_cellxgene_label	viable_cellxgene_label	viable_cellxgene_label	viable_cellxgene_label	viable_cellxgene_label	viable_cellxgene_label
Adipocyte	adipocyte
Endothelial cell (lymphatic)	endothelial cell
Endothelial cell (vascular)	endothelial cell
Epithelial cell (alveolar type I)	epithelial cell of lung	epithelial cell	squamous epithelial cell
Epithelial cell (alveolar type II)	epithelial cell of lung	epithelial cell	columnar/cuboidal epithelial cell	secretory cell
Epithelial cell (basal keratinocyte)	squamous epithelial cell	epithelial cell
Epithelial cell (basal)	columnar/cuboidal epithelial cell	epithelial cell	pigment cell	squamous epithelial cell	seromucus secreting cell
Epithelial cell (ciliated)	ciliated cell	epithelial cell
Epithelial cell (club)	exocrine cell	epithelial cell	columnar/cuboidal epithelial cell	epithelial cell of lung	seromucus secreting cell
Epithelial cell (cornified keratinocyte)	squamous epithelial cell	epithelial cell
Epithelial cell (Hillock)	epithelial cell of lung	epithelial cell	squamous epithelial cell
Epithelial cell (luminal)	kidney cell	epithelial cell	seromucus secreting cell	kidney epithelial cell	duct epithelial cell	endo-epithelial cell	epithelial cell of lung	columnar/cuboidal epithelial cell	glandular epithelial cell	ciliated cell	mammary gland epithelial cell	stratified epithelial cell	ionocyte	secretory cell
Epithelial cell (mature keratinocyte)	squamous epithelial cell	epithelial cell
Epithelial cell (squamous)	squamous epithelial cell	epithelial cell	mammary gland epithelial cell	ovarian surface epithelial cell	stratified epithelial cell	kidney cell
Epithelial cell (suprabasal keratinocyte)	squamous epithelial cell	epithelial cell
Epithelial cell (suprabasal)	squamous epithelial cell	epithelial cell	epithelial cell of lung
Fibroblast	fibroblast	stromal cell	interstitial cell	mesenchymal cell	adventitial cel	connective tissue cell
ICCs	interstitial cell	muscle	stromal cell	mural cell	mesenchymal cell
Immune (alveolar macrophage)	macrophage	leukocytes	inflammatory cell	monocyte	myeloid cell
Immune (B cell)	B cell	lymphocyte	leukocytes	inflammatory cell
Immune (DC)	dendritic cell	leukocytes	inflammatory cell	monocyte	myeloid cell
Immune (DC/macrophage)	macrophage	dendritic cell	leukocytes	inflammatory cell	monocyte	myeloid cell
Immune (Langerhans)	macrophage	dendritic cell	leukocytes	inflammatory cell	monocyte	myeloid cell
Immune (mast cell)	leukocytes	inflammatory cell
Immune (NK cell)	lymphocyte	leukocytes	inflammatory cell
Immune (T cell)	T cell	lymphocyte	leukocytes	inflammatory cell	CD4-positive, alpha-beta T cell	CD8-positive, alpha-beta T cell
Melanocyte	pigment cell
Mucous cell	secretory cell	seromucus secreting cell	glandular epithelial cell	epithelial cell	epithelial cell of lung
Myocyte (cardiac, cytoplasmic)	cardiocyte	muscle
Myocyte (cardiac)	cardiocyte	muscle
Myocyte (NMJ-rich)	muscle
Myocyte (sk. muscle, cytoplasmic)	muscle
Myocyte (sk. muscle)	muscle
Myocyte (smooth muscle)	muscle	mural cell
Myoepithelial (basal)	glandular epithelial cell	mammary gland epithelial cell	salivary gland cell	epithelial cell
Myofibroblast	myofibroblast cell	mesenchymal cell	stromal cell	connective tissue cell	fibroblast
Neuroendocrine	endocrine cell
Neuronal	neuron	CNS neuron (sensu Vertebrata)	GABAergic neuron	glutamatergic neuron	interneuron	motor neuron	sensory neuron
Pericyte/SMC	pericyte	muscle	myofibroblast cell	stromal cell	mural cell
Satellite cell	muscle	stem cell
Schwann cell	glial cell	neuron associated cell
Sebaceous gland cell	secretory cell	seromucus secreting cell	glandular epithelial cell	epithelial cell	columnar/cuboidal epithelial cell
Sweat gland cell	secretory cell	seromucus secreting cell	glandular epithelial cell	epithelial cell	columnar/cuboidal epithelial cell
Unknown	N/A

### Sheet: cellxgene_labels
B cell
BEST4+ intestinal epithelial cell, human
CD4-positive, alpha-beta T cell
CD8-positive, alpha-beta T cell
CNS neuron (sensu Vertebrata)
GABAergic neuron
T cell
adipocyte
adventitial cell
bone cell
cardiocyte
ciliated cell
columnar/cuboidal epithelial cell
connective tissue cell
dendritic cell
duct epithelial cell
ectodermal cell
endo-epithelial cell
endocrine cell
endothelial cell
epithelial cell
epithelial cell of lung
epithelial cell of pancreas
epithelial cell of urethra
exocrine cell
fibroblast
germ cell
glandular epithelial cell
glial cell
glutamatergic neuron
hematopoietic cell
hematopoietic precursor cell
hepatocyte
inflammatory cell
interneuron
interstitial cell
ionocyte
kidney cell
kidney epithelial cell
leukocyte
lymphocyte
macrophage
mammary gland epithelial cell
mesenchymal cell
meso-epithelial cell
mesodermal cell
monocyte
motor neuron
mural cell
muscle
myeloid cell
myofibroblast cell
neoplastic cell
neuron
neuron associated cell
ovarian surface epithelial cell
pericyte
pigment cell
primordial germ cell
salivary gland cell
secretory cell
sensory neuron
seromucus secreting cell
squamous epithelial cell
stem cell
stratified epithelial cell
stromal cell
transit amplifying cell
transitional epithelial cell
trophoblast cell
vertebrate lens cell
