## Extended Data Table 5 for "Quantized multi-task learning for context-specific representations of gene network dynamics"

Gene_set	Term	Adjusted P-value	Odds Ratio	Combined Score	Genes
MSigDB_Hallmark_2020	Allograft Rejection	1.77E-05	3.599070071	53.2420413	ITGB2;PRF1;CAPG;FASLG;CD3E;CXCL13;ITGAL;IL2RG;CD3D;ETS1;CCND2;SOCS1;SIT1;CCL5;CCL4;FLNA;GBP2;CD96;RPS9;TGFB1;TRAT1;GZMA;CRTAM;GZMB;TAPBP;CD2;PTPRC;IFNG;CD8A;LCK;IL2RB;HLA-DRA;LCP2
MSigDB_Hallmark_2020	mTORC1 Signaling	3.53E-05	3.753987241	50.33588775	PPP1R15A;BTG2;ITGB2;CXCR4;SLA;SLC2A3;ENO1;CORO1A;HSP90B1;STIP1;NAMPT;PGK1;HSPA9;NIBAN1;CYB5B;ACTR2;HSPA5;PDAP1;CACYBP;HSPE1;UFM1;PSMA4;PSMC6;PSMC4;DDIT4;HPRT1;SQSTM1;GAPDH
MSigDB_Hallmark_2020	Inflammatory Response	0.00124739	4.077601411	38.48536814	BTG2;CD82;SEMA4D;IL10RA;EMP3;CXCR6;TNFRSF1B;TAPBP;KLF6;RGS1;LCK;GPR183;IRF1;CCL5;NAMPT;IL2RB;LCP2
MSigDB_Hallmark_2020	TNF-alpha Signaling via NF-kB	0.0022414	3.207502374	27.47067912	DUSP4;PPP1R15A;BTG3;BTG2;DUSP2;DUSP1;SLC2A3;FOS;LITAF;KLF6;ID2;GPR183;IRF1;CCL5;NAMPT;CCL4;CCNL1;PHLDA1;SQSTM1;CD44
MSigDB_Hallmark_2020	Apoptosis	0.002357283	3.377180836	28.00005593	BTG3;BTG2;ANXA1;PRF1;HMGB2;FASLG;ISG20;CD2;DNAJA1;LGALS3;CYLD;CCND2;IRF1;CASP4;VDAC2;TSPO;SQSTM1;CD44
MSigDB_Hallmark_2020	Epithelial Mesenchymal Transition	0.009091807	4.72394755	31.92807386	IL32;ITGB1;VCAM1;TGFB1;TPM4;ID2;FLNA;CAPG;EMP3;CD44
MSigDB_Hallmark_2020	Complement	0.010689784	2.806349206	18.08047785	APOBEC3G;HSPA5;GZMA;ANXA5;GZMB;GNAI2;GZMK;LGALS3;GNG2;LCK;IRF1;SPOCK2;CCL5;CASP4;LCP2;LAP3;HSPA1A
MSigDB_Hallmark_2020	IL-6/JAK/STAT3 Signaling	0.01100765	5.646090535	35.45671942	SOCS1;TGFB1;IRF1;STAT3;CXCL13;TNFRSF1B;IL2RG;CD44
MSigDB_Hallmark_2020	IL-2/STAT5 Signaling	0.013010896	2.740253165	16.35448545	GABARAPL1;GSTO1;CD81;IL10RA;CAPG;SLC2A3;CST7;TNFRSF1B;BATF;KLF6;CCND2;SOCS1;IL2RB;CTLA4;PHLDA1;CD44
MSigDB_Hallmark_2020	KRAS Signaling Up	0.013010896	3.598130841	21.19130188	PPP1R15A;CCND2;ID2;IL10RA;ITGB2;CXCR4;PRDM1;LCP1;TNFRSF1B;IL2RG;ETS1
MSigDB_Hallmark_2020	Estrogen Response Late	0.035307491	2.917056075	13.9899456	ISG20;BTG3;DUSP2;ID2;IDH2;PLAAT3;HPRT1;FOS;CD44;JAK1;BATF
MSigDB_Hallmark_2020	p53 Pathway	0.043306175	2.382641509	10.73308759	PPP1R15A;BTG2;PCNA;TGFB1;CD82;CD81;SLC3A2;FOS;ZFP36L1;CCND2;SOCS1;DDIT4;STOM;MXD4
MSigDB_Hallmark_2020	Glycolysis	0.045260405	2.54625	11.15390143	ISG20;PKM;HSPA5;MDH2;PSMC4;STMN1;DDIT4;PGK1;CXCR4;ENO1;ARPP19;CD44
KEGG_2021_Human	Cytokine-cytokine receptor interaction	0.003010211	6.696715584	75.58170381	IL32;TGFB1;IL10RA;CXCR4;FASLG;CXCR6;CXCL13;TNFRSF1B;IL2RG;IFNG;CCL5;CCL4;IL2RB;CCL3
KEGG_2021_Human	Viral protein interaction with cytokine and cytokine receptor	0.005404619	12.77089783	127.8110567	CCL5;IL10RA;CCL4;IL2RB;CCL3;CXCR4;CXCL13;TNFRSF1B;IL2RG
KEGG_2021_Human	MAPK signaling pathway	0.027985084	3.788272407	30.14748952	DUSP4;DUSP2;JUND;MAP2K2;TGFB1;DUSP1;FASLG;FOS;RAP1B;TAOK3;STMN1;FLNA;PAK2;HSPA1B;HSPA1A
KEGG_2021_Human	Malaria	0.060669175	12.66257669	87.32953806	TGFB1;VCAM1;IFNG;CD81;ITGB2;ITGAL
KEGG_2021_Human	Th17 cell differentiation	0.06199269	3.469043887	22.61590564	HLA-DRB5;HSP90AA1;TGFB1;STAT3;FOS;CD3E;IL2RG;CD3D;IFNG;LCK;IL2RB;HLA-DRA;JAK1
KEGG_2021_Human	Toxoplasmosis	0.06199269	3.653571429	23.41011436	ITGB1;HLA-DRB5;SOCS1;TGFB1;IFNG;IL10RA;STAT3;HLA-DRA;HSPA1B;JAK1;GNAI2;HSPA1A
KEGG_2021_Human	Osteoclast differentiation	0.06199269	3.900830737	24.63557007	CYLD;SOCS1;JUND;TGFB1;IFNG;LCK;ACP5;LCP2;FOS;SQSTM1;JAK1
KEGG_2021_Human	Human T-cell leukemia virus 1 infection	0.073703301	2.38960114	14.12205407	HLA-DRB5;MAP2K2;TGFB1;ITGB2;FOS;HLA-F;CD3E;ITGAL;IL2RG;CD3D;ETS1;CCND2;LCK;IL2RB;VDAC2;TSPO;HLA-DRA;VDAC1;BUB3;JAK1
KEGG_2021_Human	Rheumatoid arthritis	0.073703301	3.598130841	21.19130188	HLA-DRB5;TGFB1;IFNG;CCL5;ITGB2;CCL3;ACP5;CTLA4;HLA-DRA;FOS;ITGAL
KEGG_2021_Human	Chemokine signaling pathway	0.073703301	3.079066527	17.81474462	STAT3;CXCR4;CXCR6;CXCL13;GNAI2;RAP1B;PREX1;GRK2;GNG2;CCL5;GNB1;CCL4;CCL3
KEGG_2021_Human	Pathways in cancer	0.079937841	2.203300825	12.35886424	ITGB1;HSP90AA1;TGFB1;MAP2K2;GSTO1;MGST3;STAT3;CXCR4;FASLG;FOS;IL2RG;ETS1;GNAI2;HSP90B1;CCND2;GNG2;IFNG;RASSF5;IL2RB;GNB1;CKS2;JAK1
KEGG_2021_Human	NOD-like receptor signaling pathway	0.081920309	2.66955836	14.67653941	YWHAE;GBP5;GABARAPL1;HSP90AA1;ATG12;PSTPIP1;CCL5;NAMPT;CASP4;VDAC2;VDAC1;CARD16;GBP2;GBP1;JAK1
KEGG_2021_Human	JAK-STAT signaling pathway	0.101121856	4.228395062	21.94239626	CCND2;SOCS1;IFNG;IL10RA;STAT3;IL2RB;IL2RG;JAK1
KEGG_2021_Human	Th1 and Th2 cell differentiation	0.101121856	3.113811007	15.98322486	HLA-DRB5;IFNG;LCK;IL2RB;HLA-DRA;FOS;CD3E;IL2RG;CD3D;RUNX3;JAK1
KEGG_2021_Human	African trypanosomiasis	0.11624357	inf	inf	VCAM1;IFNG;FASLG
KEGG_2021_Human	PI3K-Akt signaling pathway	0.130848911	2.367683141	11.12612689	ITGB1;YWHAE;HSP90AA1;MAP2K2;FASLG;IL2RG;YWHAZ;HSP90B1;CCND2;GNG2;IL2RB;GNB1;DDIT4;YWHAH;JAK1
KEGG_2021_Human	Primary immunodeficiency	0.130848911	5.05398773	23.36953381	PTPRC;CD8A;LCK;CD3E;IL2RG;CD3D
KEGG_2021_Human	Prolactin signaling pathway	0.130848911	5.05398773	23.36953381	CCND2;MAP2K2;SOCS1;IRF1;STAT3;FOS
KEGG_2021_Human	Chagas disease	0.203133164	2.925696594	12.08340043	TGFB1;IFNG;CCL5;CCL3;FASLG;FOS;CD3E;CD3D;GNAI2
KEGG_2021_Human	Necroptosis	0.206095323	2.299111808	9.344333311	HSP90AA1;PARP1;STAT3;FASLG;CYLD;IFNG;VDAC2;VDAC1;GLUL;SQSTM1;FTL;JAK1;CHMP5
KEGG_2021_Human	FoxO signaling pathway	0.217457706	3.068462402	12.15684113	GABARAPL1;CCND2;MAP2K2;TGFB1;STAT3;FASLG;S1PR4;ATG12
KEGG_2021_Human	Cell adhesion molecules	0.251911407	2.326791277	8.529469771	ITGB1;CD2;HLA-DRB5;VCAM1;PTPRC;CD8A;ITGB2;HLA-DRA;CTLA4;HLA-F;ITGAL
KEGG_2021_Human	T cell receptor signaling pathway	0.251911407	2.326791277	8.529469771	MAP2K2;PTPRC;IFNG;CD8A;LCK;CTLA4;LCP2;FOS;CD3E;CD3D;PAK2
KEGG_2021_Human	Hippo signaling pathway	0.251911407	2.810699588	10.20508723	PPP1CB;YWHAE;CCND2;TGFB1;ID2;ITGB2;YWHAZ;YWHAH
KEGG_2021_Human	Ferroptosis	0.251911407	4.198776758	14.91179483	MAP1LC3B;PCBP1;VDAC2;SLC3A2;FTL
KEGG_2021_Human	GABAergic synapse	0.251911407	4.198776758	14.91179483	GABARAPL1;GNG2;GNB1;GLUL;GNAI2
KEGG_2021_Human	Morphine addiction	0.251911407	4.198776758	14.91179483	GNG2;GRK2;PDE4D;GNB1;GNAI2
KEGG_2021_Human	PD-L1 expression and PD-1 checkpoint pathway in cancer	0.251911407	2.531888545	8.930255042	MAP2K2;IFNG;LCK;STAT3;FOS;CD3E;CD3D;JAK1;BATF
KEGG_2021_Human	Allograft rejection	0.254039135	2.946461538	10.16443339	HLA-DRB5;IFNG;PRF1;GZMB;HLA-DRA;FASLG;HLA-F
KEGG_2021_Human	Autoimmune thyroid disease	0.254039135	2.946461538	10.16443339	HLA-DRB5;PRF1;CTLA4;GZMB;HLA-DRA;FASLG;HLA-F
KEGG_2021_Human	Leishmaniasis	0.277013104	2.592592593	8.634220481	ITGB1;HLA-DRB5;TGFB1;IFNG;ITGB2;HLA-DRA;FOS;JAK1
KEGG_2021_Human	MicroRNAs in cancer	0.282435139	2.371904025	7.73648449	ZEB2;CCND2;MAP2K2;SOCS1;UBE2I;STMN1;DDIT4;STAT3;CD44
KEGG_2021_Human	Cellular senescence	0.282435139	2.112149533	6.773599557	PPP1CB;CCND2;MAP2K2;TGFB1;RASSF5;VDAC2;VDAC1;HLA-F;ETS1;SQSTM1;ZFP36L1
KEGG_2021_Human	Measles	0.282435139	2.112149533	6.773599557	CCND2;STAT3;IL2RB;FASLG;FOS;CD3E;IL2RG;CD3D;HSPA1B;JAK1;HSPA1A
KEGG_2021_Human	Graft-versus-host disease	0.282435139	2.676643357	8.38715869	HLA-DRB5;IFNG;PRF1;GZMB;HLA-DRA;FASLG;HLA-F
KEGG_2021_Human	Type I diabetes mellitus	0.282435139	2.676643357	8.38715869	HLA-DRB5;IFNG;PRF1;GZMB;HLA-DRA;FASLG;HLA-F
KEGG_2021_Human	Glutamatergic synapse	0.282435139	3.496432212	10.88915123	GRK2;GNG2;GNB1;GLUL;GNAI2
KEGG_2021_Human	Human cytomegalovirus infection	0.282435139	1.81568274	5.588099316	PDIA3;MAP2K2;IL10RA;STAT3;CXCR4;FASLG;HLA-F;GNAI2;TAPBP;GNG2;CCL5;GNB1;CCL4;CCL3;JAK1
KEGG_2021_Human	Hepatitis B	0.282435139	2.230741213	6.73046752	MAP2K2;TGFB1;DDX3X;PCNA;STAT3;FASLG;FOS;YWHAZ;JAK1
KEGG_2021_Human	Natural killer cell mediated cytotoxicity	0.282435139	2.108695652	6.327262923	MAP2K2;IFNG;LCK;SH2D1A;ITGB2;PRF1;GZMB;FASLG;LCP2;ITGAL
KEGG_2021_Human	Antigen processing and presentation	0.282435139	2.018827035	6.055191686	PDIA3;HSP90AA1;HLA-DRB5;IFNG;HSPA5;CD8A;HLA-DRA;HLA-F;HSPA1B;TAPBP;HSPA1A
GO_Biological_Process_2023	Inflammatory Response (GO:0006954)	0.00114314	8.670886076	126.2274373	CD96;ANXA1;TGFB1;VCAM1;STAT3;ITGB2;CXCR4;FOS;CXCL13;ITGAL;ADGRE5;IFNG;CCL5;CCL4;CCL3;CD44
GO_Biological_Process_2023	Apoptotic Process (GO:0006915)	0.040969126	3.776477146	38.18472482	PPP1R15A;PARP1;GZMA;ITGB2;PRF1;CXCR4;GZMB;FASLG;EMP3;DYNLL1;GZMH;CD2;BCLAF1;GZMM;IFNG;IRF1;DDIT4;CASP4;VDAC1;GAPDH
GO_Biological_Process_2023	Cellular Response To Type II Interferon (GO:0071346)	0.040969126	7.835929387	77.4187068	GBP5;SP100;IFNG;IRF1;CCL5;CCL4;CCL3;GBP2;GAPDH;GBP1;JAK1
